# Deciphering efficient metabolic pathways in an anaerobic gut fungus coupled with a syntrophic methanogen

**DOI:** 10.64898/2026.10.04.756520

**Authors:** Akshay Joshi, Fabian Meyer, Lona Mosberger, Katharina Cécile Schmid Luedi, Heribert Insam, Gareth Wyn Griffith, Sabine Marie Podmirseg, Rolf Warthmann

## Abstract

Anaerobic gut fungi (AGF) are an integral part of the herbivores’ gut microbiome, primary decomposers of lignocellulose, and play a crucial role in establishing foundational links of syntrophic associations. The syntrophy with methanogens appears beneficial for mitigating feedback inhibition and results in the augmentation of AGF activity. However, the thermodynamic advantages of the presence of methanogens to AGF remain poorly understood. This study explores the preferred pathways adopted by *Cyllamyces* sp. and *Methanobrevibacter olleyae*, using ^13^C-glucose as a substrate and spiked with malate and pyruvate in different experimental set-ups. The results indicated reduced biomass formation by *Cyllamyces* sp. in monoxenic culture with *Methanobrevibacter olleyae* compared to axenic AGF culture supplemented with glucose. Additionally, metabolic analyses revealed the pyruvate:ferredoxin oxidoreductase (PFO) as a key contributor to pyruvate metabolism. Malate supplementation notably enhanced the growth of *Cyllamyces* sp. and *M. olleyae*, whereas pyruvate supplementation enhanced the growth of *Cyllamyces* sp. only in axenic culture. This investigation provides insights into the preferred metabolic pathways operating in the hydrogenosomes of axenic anaerobic gut fungi (AGF) cultures and monoxenic AGF-methanogen co-cultures.
