## Supplementary Table 1 for "Deciphering efficient metabolic pathways in an anaerobic gut fungus coupled with a syntrophic methanogen"

### Sheet: Gas_measurements
Only labelled glucose	Labels	Bottle volume	Volume left after medium	Over pressure [mBar]	Final gas volume [mL]	C13 glucose + Malic acid	Labels	Bottle volume	Volume left after medium	Over pressure [mBar]	Final gas volume [mL]	C13 glucose + Pyruvic acid	Labels	Bottle volume	Volume left after medium	Over pressure [mBar]	Final gas volume [mL]
Set A 3 day	C1	56.711	31.711	0.065	2.02477	Set B 3 days	C1	56.706	31.706	0.162	5.04555	Set C 3 days	C1	57.047	32.047	0.122	3.8406
	C2	56.695	31.695	0.079	2.45963		C2	57.06	32.06	0.164	5.16487		C2	56.601	31.601	0.119	3.69403
	C3	56.916	31.916	0.069	2.16327		C3	56.701	31.701	0.163	5.0759		C3	56.533	31.533	0.124	3.84095
	C4	56.382	31.382	0.079	2.43534		C4	56.254	31.254	0.182	5.58765		C4	55.969	30.969	0.103	3.13341
	CM1	56.22	31.22	0.001	0.030668		CM1	56.867	31.867	0.187	5.85376		CM1	57.228	32.228	0.091	2.88089
	CM2	56.5	31.5	0.08	2.47544		CM2	56.679	31.679	0.167	5.19685		CM2	56.253	31.253	0.095	2.91654
	CM3	56.312	31.312	0.067	2.06081		CM3	56.139	31.139	0.158	4.83297		CM3	56.338	31.338	0.095	2.92447
	CM4	56.665	31.665	0.008	0.248841		CM4	56.901	31.901	0.162	5.07658		CM4	56.497	31.497	0.091	2.81555
Set A 7 days	C5	56.807	31.807	0.7	21.8283	Set B 7 days	C5	56.792	31.792	0.171	5.32984	Set C 7 days	C5	56.871	31.871	0.17	5.31183
	C6	57.053	32.053	0.53	16.655		C6	56.248	31.248	0.175	5.36118		C6	56.651	31.651	0.151	4.68559
	C7	56.255	31.255	0.9	27.5779		C7	56.899	31.899	0.162	5.06631		C7	57.659	32.659	0.152	4.86683
	C8	56.172	31.172	0.88	26.8935		C8	56.045	31.045	0.145	4.41326		C8	56.611	31.611	0.122	3.78092
	CM5	56.929	31.929	0.24	7.51271		CM5	55.87	30.87	0.286	8.65571		CM5	57.259	32.259	0.28	8.85541
	CM6	56.868	31.868	0.214	6.68603		CM6	56.299	31.299	0.281	8.62257		CM6	57.033	32.033	0.326	10.238
	CM7	56.052	31.052	0.258	7.85433		CM7	56.95	31.95	0.234	7.32971		CM7	56.258	31.258	0.292	8.94837
	CM8	56.952	31.952	0.119	3.72773		CM8	56.291	31.291	0.161	4.93907		CM8	56.865	31.865	0.235	7.34145
Set A control	CO1	56.23	31.23	0.028	0.857294	Set B control	CO1	56.87	31.87	0.013	0.406186	Set C Control	CO1	56.988	31.988	0.015	0.470412
	CO2	57.005	32.005	0.024	0.753059		CO2	56.031	31.031	0.028	0.851831		CO2	56.988	31.988	0.038	1.19171
	CO3	56.285	31.285	0.012	0.368059		CO3	56.557	31.557	0.065	2.01099		CO3	56.394	31.394	0.049	1.50814
							CO4	56.944	31.944	0.052	1.62852		CO4	56.252	32.252	0.033	1.04345

### Sheet: HPLC_results
Set A: 13C_glucose
	Glucose				Malate (M)				Lactate (L)				Ethanol (E)				Acetate (A)				Formate (F)				Succinate (S)
CO	2.109	2	2.015		0.082	0.086	0.085		0.138	0.154	0.148		0.079	0.075	0.072		0.13	0.134	0.131		0.023	0.025	0.025		0.077	0.084	0.083
C_3	1.844	2.026	2.039	1.778	0.099	0.095	0.094	0.113	0.181	0.158	0.15	0.146	0.016	0.052	0.045	0.052	0.135	0.123	0.12	0.123	0.077	0.049	0.042	0.049	0.086	0.078	0.077	0.086
CM_3	1.973	0.99	1.885	2.106	0.098	0.053	0.108	0.097	0.148	0.152	0.148	0.139	0.064	0.062	0.066	0.041	0.14	0.128	0.129	0.112	0.006	0.001	0.008	0.006	0.078	0.074	0.077	0.079
C_7	1.636	1.981	1.564	1.736	0.107	0.098	0.106	0.101	0.172	0.158	0.22	0.208	0.076	0.085	0.123	0.14	0.171	0.134	0.22	0.212	0.104	0.041	0.161	0.152	0.077	0.075	0.082	0.083
CM_7	0.512	0.844	0.786	1.421	0.119	0.091	0.09	0.062	0.185	0.166	0.169	0.161	0.178	0.143	0.142	0.126	0.603	0.581	0.614	0.36	0.01	0.002	0.002	0.002	0.093	0.087	0.087	0.08
Set B: 13C_glucose + malic acid
	Glucose				Malate (M)				Lactate (L)				Ethanol (E)				Acetate (A)				Formate (F)				Succinate (S)
CO	1.018	1.08	1.088	1.088	2.239	2.262	2.264	2.317	0.153	0.149	0.153	0.148	0.064	0.071	0.066	0.077	0.101	0.096	0.095	0.098	0.034	0.033	0.03	0.026	0.076	0.076	0.075	0.074
C_3	1.029	1.043	0.917	0.99	1.49	1.632	1.53	1.694	0.142	0.141	0.144	0.168	0.059	0.07	0.071	0.062	0.095	0.09	0.101	0.092	0.026	0.023	0.03	0.036	0.073	0.073	0.074	0.081
CM_3	0.898	0.992	0.968	1.047	1.653	1.542	1.679	1.739	0.141	0.168	0.145	0.14	0.073	0.066	0.067	0.077	0.122	0.106	0.105	0.091	0.004	0.007	0.002		0.074	0.081	0.073	0.074
C_7	0.842	0.832	0.776	0.973	1.489	1.868	1.394	1.823	0.208	0.194	0.165	0.175	0.152	0.146	0.128	0.11	0.159	0.144	0.16	0.116	0.138	0.114	0.12	0.078	0.088	0.081	0.079	0.084
CM_7	0.203	0.22	0.391	0.575	1.453	1.489	1.69	1.435	0.172	0.176	0.172	0.145	0.159	0.16	0.142	0.113	0.421	0.44	0.355	0.268					0.094	0.089	0.09	0.076
Set C: 13C_glucose + pyruvic acid
	Glucose				Malate (M)				Lactate (L)				Ethanol (E)				Acetate (A)				Formate (F)				Succinate (S)				Pyruvic acid (P)
CO	1.045	1.059	1.021	1.044	0.039	0.039	0.04	0.037	0.168	0.168	0.161	0.161	0.073	0.068	0.069	0.068	0.11	0.112	0.111	0.111	0.025	0.024	0.026	0.027	0.08	0.08	0.08	0.079	0.139	0.121	0.135	0.155
C_3	0.964	1.045	1.043	0.984	0.059	0.055	0.054	0.056	0.18	0.152	0.175	0.148	0.08	0.072	0.077	0.066	0.118	0.115	0.117	0.116	0.043	0.027	0.037	0.023	0.08	0.072	0.078	0.073
CM_3	0.986	2.037	0.957	1.003	0.055	0.062	0.055	0.053	0.152	0.145	0.148	0.149	0.072	0.07	0.07	0.081	0.127	0.132	0.133	0.138	0.001	0.005	0.002		0.074	0.078	0.073	0.073
C_7	0.567	0.594	0.68	0.724	0.077	0.077	0.073	0.064	0.221	0.248	0.194	0.193	0.147	0.15	0.129	0.15	0.237	0.238	0.205	0.206	0.158	0.194	0.107	0.108	0.08	0.087	0.076	0.077
CM_7	0.14	0.012	0.108	0.337	0.047	0.023	0.032	0.035	0.176	0.189	0.203	0.193	0.182	0.174	0.168	0.158	0.456	0.604	0.522	0.437	0.002	0.005	0.008	0.005	0.079	0.08	0.08	0.075		0.125	0.129	0.126
