## Supplementary Table 2 for "Deciphering efficient metabolic pathways in an anaerobic gut fungus coupled with a syntrophic methanogen"

### Sheet: Malic acid
	MA_M0 Results_Area	MA_M1 Results_Area	MA_M2 Results_Area	MA_M3 Results_Area	MA_M4 Results_Area	Sample_Name	Labeling
0	1217.97	0	0	0	0	blank	0
1	0	0	0	0	0	PA_1mM_std
3	1.79724e+06	78448.9	17945.2	865.595	0	MA_1mM_std	0.015431
5	64850.8	2998.69	15149.2	613.341	0	PA_2mM_media	0.10506
7	5.92184e+06	256930	68010.2	3274.35	0	MA_1mM_media	0.0161108
9	70649.9	3817.04	0	9788.29	0	A_C1	0.0984566
11	67654.7	3021.47	1126.75	7444.05	0	A_C2	0.0870921
13	62422.5	4228.86	2936.98	6673.01	0	A_C3	0.0987455
15	60031.8	0	1161.98	2454.72	0	A_C4	0.0380533
17	56824.1	3394.44	0	4676.59	0	A_CM1	0.0671245
19	61907	3051.86	1098.44	835.711	0	A_CM2	0.0289861
21	54834	2272.31	1723.41	727.839	0	A_CM3	0.0331723
23	59076.8	5212.06	1001.83	470.223	0	A_CM4	0.0327945
25	5.90895e+06	279894	63043.5	3616.53	0	B_C1	0.0166586
27	5.98524e+06	264456	61499.1	3058.21	0	B_C2	0.0157037
29	5.98648e+06	274663	60080.5	3549.57	0	B_C3	0.0160272
31	6.47601e+06	291000	65473.3	3317.38	0	B_C4	0.0157955
33	6.2843e+06	274623	64286.6	4124.68	0	B_CM1	0.0156764
35	6.25928e+06	274500	63811.4	3951.45	0	B_CM2	0.0156773
37	6.44661e+06	255852	62787.1	4165.64	0	B_CM3	0.0145479
39	6.18302e+06	291663	69119.8	2361.55	0	B_CM4	0.0166887
41	63074.9	5474.86	2812.41	1928.25	0	C_C1	0.0575943
43	64064.2	4895.55	1805.12	896.646	0	C_C2	0.0390577
45	69923.3	4862.36	1090.5	973.197	0	C_C3	0.0324107
47	71656.6	5298.27	889.257	512.687	0	C_C4	0.0274859
49	64350.1	3064.89	0	1172.05	0	C_CM1	0.0239878
51	51767.9	3441.19	842.633	1739.59	0	C_CM2	0.0447524
53	71733.1	5005.04	1791.54	2746.02	0	C_CM3	0.0517565
55	67162.6	3643.79	1867.09	440.666	0	C_CM4	0.0297479
57	46015.4	3231.23	3207.88	12337.2	0	A_C5	0.180033
59	52602.1	2536.13	2403.04	7330.05	131.759	A_C6	0.114838
61	60100.1	4404.61	11796.1	87469.2	0	A_C7	0.443311
63	54493.6	4037.33	13709.2	78119.6	157.267	A_C8	0.442547
65	57563	3524.98	4355.51	31007.1	0	A_CM5	0.272827
67	45887.7	2834.94	2872.12	21235	0	A_CM6	0.248127
69	50916.7	3467.99	4185.09	28665.7	0	A_CM7	0.280377
71	46443.6	4238.35	1728.71	19080	160.045	A_CM8	0.228804
73	5.5769e+06	240407	59729.5	11068.1	363.785	B_C5	0.0167499
75	6.1261e+06	263278	62492.7	8310.4	0	B_C6	0.0159901
77	5.46536e+06	230873	61399.1	13634.3	0	B_C7	0.0170922
79	6.0881e+06	274971	64667.6	5602.57	1334.96	B_C8	0.0165686
81	5.35276e+06	248014	62890.1	12718.4	0	B_CM5	0.0181431
83	5.36034e+06	236630	53142.8	10914.7	266.57	B_CM6	0.0166361
85	5.48457e+06	253461	58369.7	8564.7	0	B_CM7	0.0170498
87	5.50802e+06	243810	60933.5	8344.28	0	B_CM8	0.0167799
89	234079	14424	16693.1	65621.7	0	C_C5	0.184902
91	1.08506e+06	55361.6	20227.3	61645.4	0	C_C6	0.0574232
93	196945	12212.3	7969.62	50038.9	0	C_C7	0.166814
95	179521	11035	10185.1	47576.3	0	C_C8	0.175314
97	61709.6	4963.35	1839.98	11822.6	0	C_CM5	0.137271
99	85513.5	7744.14	2608	13173.1	0	C_CM6	0.120323
101	69408.2	6721.09	865.015	11634.8	0	C_CM7	0.122295
103	80492.2	6987.55	2514.93	13486.2	0	C_CM8	0.126777
105	42353.3	2429.24	1496.24	0	0	A_CO1	0.0292884
107	45966.2	3740.56	974.753	0	0	A_CO2	0.0280678
109	55309	3119.72	1591.86	0	0	A_CO3	0.0262553
111	5.35703e+06	264306	60545.3	3481.86	0	B_CO1	0.0174062
113	5.62959e+06	248740	64071.4	2811.86	0	B_CO2	0.0162029
115	5.74026e+06	246919	66345.9	3595.37	0	B_CO3	0.0161131
117	5.81982e+06	250611	64403	3124.37	0	B_CO4	0.0158355
119	96973.6	4085.8	1397.46	0	0	C_CO1	0.0167893
121	71675.2	5329.98	1216.5	122.212	0	C_CO2	0.0259421
123	59139.6	4575.09	801.859	0	0	C_CO3	0.0239427
125	71873.7	5301.84	998.515	569.799	0	C_CO4	0.0285999

### Sheet: Pyruvic acid 
	PA_M0 Results_Area	PA_M1 Results_Area	PA_M2 Results_Area	PA_M3 Results_Area	Sample_Name	Labeling
0	4622.88	0	0	0	blank	0
1	3.98468e+06	130519	23383.7	0	PA_1mM_std	0.0142791
3	3856.62	0	0	0	MA_1mM_std	0
5	1.31344e+06	35175.2	18534.4	0	PA_2mM_media	0.0176143
7	55807.8	0	0	0	MA_1mM_media	0
9	70942.8	0	8586.51	66076.8	A_C1	0.493119
11	61688	0	4195.12	47461	A_C2	0.443408
13	71817.9	0	2668.25	48301	A_C3	0.407859
15	81448.5	0	6236.91	66477.2	A_C4	0.458186
17	68870.4	0	6764.77	60227.5	A_CM1	0.476491
19	1.2053e+06	47981.4	6843.34	0	A_CM2	0.0163127
21	147303	6570.09	9219.91	32606.3	A_CM3	0.209213
23	76740.6	2849.99	3170.64	68625	A_CM4	0.473549
25	62479	0	1700.23	16268.9	B_C1	0.216318
27	84494.6	2170.12	2646.16	17848.4	B_C2	0.189772
29	70601.1	3021.98	1688.32	0	B_C3	0.0283208
31	96638.9	5375.6	4582.32	28917.8	B_C4	0.249158
33	114616	4727.97	6181.33	38575.2	B_CM1	0.269786
35	89437.5	0	4346	20874.5	B_CM2	0.207328
37	80263.3	2928.8	2283.05	24973.5	B_CM3	0.248729
39	78002.7	4779.56	2315.53	36359.9	B_CM4	0.32519
41	787737	41475.8	4322.06	0	C_C1	0.0200431
43	1.00997e+06	39160.4	5146.9	11863.2	C_C2	0.0265893
45	598968	36481.9	5870.59	3289.74	C_C3	0.03004
47	818576	34899.8	7077.18	0	C_C4	0.019001
49	880149	43499.7	6809.36	0	C_CM1	0.0204625
51	156401	8068.23	6825.86	59890.8	C_CM2	0.290376
53	862869	42237.6	6452.87	13367.5	C_CM3	0.0343255
55	996729	34188.6	6874.62	11380.2	C_CM4	0.0260772
57	58115.9	3615	8687.31	63457.3	A_C5	0.526264
59	67587.1	2979.86	7136.23	50775.6	A_C6	0.439967
61	62647.4	3444.47	10083.2	51271.1	A_C7	0.46405
63	58376.5	2236.25	4787.6	49969.4	A_C8	0.46725
65	48479.9	3550.06	28005	155941	A_CM5	0.744967
67	58946	3175.9	20012.4	68761.4	A_CM6	0.55112
69	46103.5	1816.28	21288.2	0	A_CM7	0.213813
71	57576.5	0	21706.3	63812.2	A_CM8	0.547071
73	82443.2	0	3018.5	22968.1	B_C5	0.230383
75	84177.8	4604.58	3991.12	19433.6	B_C6	0.210586
77	72852.6	4199.37	2886.14	21121.6	B_C7	0.241891
79	84585.1	2696.82	4152.94	21507.3	B_C8	0.222901
81	98477.7	7241.89	16791.1	20076.9	B_CM5	0.23624
83	96942.1	4468.62	22136	23406.3	B_CM6	0.269835
85	84915.6	0	16003.9	27515	B_CM7	0.297305
87	94769.3	5157.53	14608.7	31544.1	B_CM8	0.294376
89	703819	42881.2	7086.25	2889.71	C_C5	0.0289524
91	836869	42932.4	6512.89	9319.07	C_C6	0.0312313
93	765655	46535.7	6307.64	9437.79	C_C7	0.0352138
95	979005	37076.5	8437.54	0	C_C8	0.0175535
97	853824	51836.2	9803.33	21259.7	C_CM5	0.0481188
99	1.12992e+06	42719.5	11728.9	22900.8	C_CM6	0.0372411
101	987486	56204	11989.2	11871.1	C_CM7	0.0361562
103	786044	47542.5	6488.44	19970.9	C_CM8	0.0466766
105	82594.8	0	1720.62	127036	A_CO1	0.606492
107	81783.5	2862.59	1493.56	165730	A_CO2	0.665741
109	87708.8	0	1980.83	84118	A_CO3	0.49157
111	105912	4859.17	1895.65	20730.7	B_CO1	0.177021
113	93037	3968.49	0	32798.8	B_CO2	0.26287
115	107824	8160.88	2376.66	28249.8	B_CO3	0.222046
117	118809	2778.57	1432.63	66434.5	B_CO4	0.360591
119	919232	41427.3	7602.92	10993.9	C_CO1	0.0305044
121	847746	16806.1	5434.82	12530.7	C_CO2	0.0246522
123	969644	32096.4	6434.51	15395.6	C_CO3	0.0296844
125	1.13288e+06	30310.3	5003.08	3820.47	C_CO4	0.0147261
